# Glycolytic and serine biosynthetic pathways with a novel mitochondrial location contribute to fitness in the oomycete *Phytophthora*

**DOI:** 10.64898/2026.07.27.741032

**Authors:** Carl S. Mendoza, Howard S. Judelson

## Abstract

The eukaryotic microbes known as oomycetes express both cytosolic and mitochondrial sets of enzymes for the last six steps in glycolysis, unlike canonical eukaryotes where glycolysis is exclusively cytosolic. Linked to glycolysis through 3-phosphoglycerate is another pathway with an atypical mitochondrial location in oomycetes, phosphorylated serine biosynthesis (PSB), which is cytosolic in most other eukaryotes. Previous studies confirmed the mitochondrial location of these enzymes, which are encoded by nuclear genes. However, information was lacking about their contributions to metabolism and fitness. We addressed this using *Phytophthora infestans,* a pathogen of potato and tomato. Single-gene knockouts of the mitochondrial forms of phosphoglycerate kinase and enolase had little effect on growth or pathogenicity, but these traits were severely impaired in strains deleted for both genes. Metabolomic analysis of the double knockouts revealed changes in levels of glycolytic and TCA cycle intermediates, adenylate pools, vitamins, and other compounds important to cellular function. Blocking the PSB pathway by knocking out phosphoserine aminotransferase also compromised growth but caused fewer metabolic changes, and the results suggested that the main role of the pathway is to generate 3-phosphoglycerate for glycolysis and not for making serine. Most of these enzymes appear to have been acquired by lateral gene transfer into the stramenopile lineage, which besides oomycetes include diatoms and brown algae. We conclude that at least in oomycetes, metabolism has adapted such that these enzymes are now required for fitness.

**IMPORTANCE:** The non-sexual movement of genetic material between species (horizontal gene transfer, HGT) has driven evolution in both prokaryotes and eukaryotes. One impact of HGT on the eukaryotic microbes known as oomycetes has been the acquisition of a glycolytic pathway in mitochondria alongside the standard version that resides in the cytosol. This is an uncommon outcome of HGT involving metabolic genes, which usually results in replacement of the ancestral pathway. We show that the mitochondrial glycolytic pathway, and another novel pathway that shares a metabolic intermediate with glycolysis in that organelle, make important contributions to metabolism and are required for fitness. This study helps illustrate how oomycete metabolism has adapted to the acquisition of enzymes with different evolutionary origins. Also, since oomycetes cause diseases on many important crop plants and animals, these novel features of metabolism may provide targets for their chemical control.
