## Supplemental Table 1 for "Glycolytic and serine biosynthetic pathways with a novel mitochondrial location contribute to fitness in the oomycete *Phytophthora*"

### Sheet: Sheet1
enzyme	location	Gene	tomato day 2	tomato day 2.5	tomato day 3	tomato day 3.5	tomato day 4	tomato day 4.5	tomato day 5	tomato day 5.5	tomato day 6	sporangia	zoospore	germinated cyst	Notes
TPI	C	PITG_03078	8.19236	24.1394	97.5101	132.311	136.74	126.613	138.001	98.1842	84.5459	16.6532	7.55741	10.1818
TPI	M	PITG_16047	41.1634	64.2284	26.9775	28.2814	30.3763	28.8635	29.9991	30.1508	24.6492	22.5638	27.3339	36.0344	fusion with GAPDH
GAPDH	C	PITG_01938	283.19	477.93	577.15	417.147	323.261	330.708	184.043	200.192	162.722	52.9348	103.86	267.901
GAPDH	C	PITG_19961	241.8	424.517	527.126	374.427	285.756	296.011	164.748	180.392	139.003	40.2361	83.1462	228.816
GAPDH	C	PITG_20970	204.633	375.43	444.848	365.194	278.678	314.52	165.845	199.182	138.016	52.4155	92.6683	237.336
GAPDH	C	PITG_01939	267.119	489.551	611.167	474.408	357.242	399.465	220.269	246.843	181.967	58.7482	110.474	291.179
GAPDH	C	PITG_01940	309.939	638.293	766.357	673.365	490.269	534.362	299.149	334.246	265.829	84.1213	146.995	350.216
GAPDH	C	PITG_19493	49.0615	77.9938	31.0491	35.9304	36.7486	40.3675	38.167	36.1559	33.156	27.5156	31.8522	44.3253
GAPDH	C	PITG_22103	50.9189	73.7926	31.5679	32.8861	36.5485	38.4345	35.4665	36.905	31.0354	28.2362	32.1901	41.4736
GAPDH	C	PITG_17130	154.341	51.6005	307.095	113.819	106.604	78.1498	66.1212	74.2459	51.2281	32.8614	83.4714	74.6264
GAPDH	M	PITG_16047	41.1634	64.2284	26.9775	28.2814	30.3763	28.8635	29.9991	30.1508	24.6492	22.5638	27.3339	36.0344	fusion with TPI
PGK	C	PITG_09402	540.139	665.887	617.211	426.288	346.342	361.475	223.674	203.211	191.783	85.4797	38.933	260.278
PGK	M	PITG_00132	54.3246	63.2275	32.2478	29.7789	19.4867	24.2086	17.0252	16.2712	12.9022	8.15685	13.2484	38.7471
PGM	C	PITG_07400	295.049	456.474	529.548	413.073	307.712	371.197	223.525	290.9	207.286	123.536	466.591	415.82
PGM	C	PITG_21697	151.285	224.512	266.712	205.688	156.954	189.468	113.238	142.147	96.7718	66.4178	236.009	183.989
PGM	C	PITG_02735	68.3281	52.5525	67.9799	64.5045	68.9899	58.5454	62.4203	60.3262	67.8201	39.1376	34.7597	58.8733
PGM	C	PITG_03792	38.3858	42.3446	59.396	58.6721	58.2789	57.9449	54.6753	52.1424	46.5967	44.9679	11.4627	42.055
PGM	M	PITG_13749	158.777	237.636	96.2896	168.661	85.4421	120.306	57.5163	73.8709	60.0533	35.0595	14.6536	72.2504
ENO	C	PITG_16057	0.208769	2.76508	8.36516	44.1019	20.8683	31.717	18.2209	25.1587	13.1615	32.4568	12.5086	8.20506
ENO	C	PITG_03698	321.987	491.087	536.588	479.653	489.729	474.467	365.412	356.103	303.553	216.856	23.9026	158.52
ENO	C	PITG_03700	292.298	427.64	468.539	383.91	408.176	381.933	289.445	270.392	244.6	168.245	18.4997	140.192
ENO	M	PITG_14195	253.667	329.587	178.194	227.144	192.927	222.978	159.41	193.488	161.931	221.059	77.3217	181.33
PK	C	PITG_02757	3.91761	6.16271	5.53701	11.0265	10.219	12.0536	14.4394	14.7711	20.0278	16.2989	60.051	34.1593
PK	C	PITG_09393	219.536	212.076	227.743	115.273	140.726	111.34	121.061	78.9654	114.106	50.364	81.6429	191.83
PK	M	PITG_07405	253.579	190.659	95.3286	16.8745	28.0352	16.2256	12.1813	13.8781	9.80311	9.64296	6.75683	27.115
PPDK	C	PITG_03721	0.113477	0.209715	2.99758	5.87386	4.48479	5.67871	4.49453	5.12813	4.32652	5.96159	3.58036	2.84948
PGDH	M	PITG_10264	111.941	138.89	51.212	26.9577	33.898	29.5121	24.8166	27.8143	25.7156	19.4547	49.7002	45.1835
PGDH	M	PITG_13165	101.044	90.8633	89.2542	66.0354	62.4697	63.3983	55.4781	58.5621	52.1214	41.1003	10.7586	43.2024
PGDH	M	PITG_00133	27.6926	28.8384	23.6526	22.7825	21.9517	24.6793	20.519	23.0505	17.8235	18.8728	10.5446	16.6914	fusion with PSAT
PSAT	M	PITG_00133	27.6926	28.8384	23.6526	22.7825	21.9517	24.6793	20.519	23.0505	17.8235	18.8728	10.5446	16.6914	fusion with PGDH
PSP	M	PITG_00166	99.7142	77.4535	121.365	93.9829	94.6958	76.4148	116.695	67.2175	139.465	68.0693	101.625	87.4469
SMNT	C	PITG_14696	840.038	810.813	316.989	96.5608	202.348	146.978	138.013	150.793	126.932	131.554	146.702	216.765
SHMT	M	PITG_06427	661.821	266.679	879.799	107.301	199.356	119.095	125.88	110.79	112.333	82.89	89.9476	126.821
